# Transcriptome association studies of neuropsychiatric traits in African Americans implicate *PRMT7* in schizophrenia

**DOI:** 10.1101/721449

**Authors:** Peter N. Fiorica, Heather E. Wheeler

## Abstract

In the past fifteen years, genome-wide association studies (GWAS) have provided novel insight into the genetic architecture of various complex traits; however, this insight has been primarily focused on populations of European descent. This emphasis on European populations has led to individuals of recent African descent being grossly underrepresented in the study of genetics. With African Americans making up less than two percent of participants in neuropsychiatric GWAS, this discrepancy is magnified in diseases such as schizophrenia and bipolar disorder. In this study, we performed GWAS and the gene-based association method PrediXcan for schizophrenia (n=2,256) and bipolar disorder (n=1,019) in African American cohorts. In our PrediXcan analyses, we identified *PRMT7* (*P* = 5.5 × 10^−6^, local false sign rate = 0.12) as significantly associated with schizophrenia following an adaptive shrinkage multiple testing adjustment. This association with schizophrenia was confirmed in the much larger, predominantly European, Psychiatric Genomics Consortium. In addition to the *PRMT7* association with schizophrenia, we identified rs10168049 (*P* = 1.0 × 10^−6^) as a potential candidate locus for bipolar disorder with highly divergent allele frequencies across populations, highlighting the need for diversity in genetic studies.
