## Supplemental Table 1 for "Transcriptome association studies of neuropsychiatric traits in African Americans implicate *PRMT7* in schizophrenia"

### Sheet: SupplementalTable1
gene	gene_name	zscore	effect_size	pvalue	var_g	pred_perf_r2	pred_perf_pval	pred_perf_qval	n_snps_used	n_snps_in_cov	n_snps_in_model	tissue
ENSG00000132600.12	PRMT7	3.6197	0.0650005	0.00029494	0.1851	0.230745	2.70804e-21		24	24	24	Adipose_Subcutaneous
ENSG00000132600.12	PRMT7	4.13406	0.0566745	3.56417e-05	0.311269	0.25395	1.951e-19		49	50	50	Adipose_Visceral_Omentum
ENSG00000132600.12	PRMT7	4.19548	0.0736039	2.72293e-05	0.216987	0.29612	7.26772e-13		32	32	32	Adrenal_Gland
ENSG00000132600.12	PRMT7	3.73284	0.0556842	0.000189337	0.258993	0.249213	2.6023e-16		43	43	43	Artery_Aorta
ENSG00000132600.12	PRMT7	3.54028	0.0466874	0.000399702	0.350461	0.301315	4.31675e-11		44	45	45	Artery_Coronary
ENSG00000132600.12	PRMT7	3.78431	0.050098	0.000154136	0.326129	0.370635	3.61343e-36		32	32	32	Artery_Tibial
ENSG00000132600.12	PRMT7	3.48486	0.061556	0.000492397	0.19833	0.176325	1.70502e-05		50	51	51	Brain_Anterior_cingulate_cortex_BA24
ENSG00000132600.12	PRMT7	3.95544	0.0723211	7.63942e-05	0.182453	0.298298	3.1738e-11		32	32	32	Brain_Caudate_basal_ganglia
ENSG00000132600.12	PRMT7	2.59867	0.0706775	0.00935855	0.0873243	0.199539	1.35122e-06		12	12	12	Brain_Cerebellar_Hemisphere
ENSG00000132600.12	PRMT7	2.89535	0.0502646	0.00378734	0.2069	0.334447	1.65876e-13		42	42	42	Brain_Cerebellum
ENSG00000132600.12	PRMT7	3.0101	0.0554295	0.00261161	0.164884	0.301395	1.36306e-10		17	17	17	Brain_Cortex
ENSG00000132600.12	PRMT7	2.87905	0.045986	0.00398874	0.301874	0.181988	3.27007e-06		51	52	52	Brain_Frontal_Cortex_BA9
ENSG00000132600.12	PRMT7	2.59361	0.0537764	0.0094974	0.136849	0.113322	0.0011213		38	38	38	Brain_Hippocampus
ENSG00000132600.12	PRMT7	2.34216	0.059306	0.0191725	0.0950656	0.120249	0.000464297		42	42	42	Brain_Hypothalamus
ENSG00000132600.12	PRMT7	3.22704	0.0587628	0.00125077	0.17465	0.326844	2.71299e-11		24	24	24	Brain_Nucleus_accumbens_basal_ganglia
ENSG00000132600.12	PRMT7	3.05319	0.0598719	0.00226422	0.201587	0.133434	0.000387627		46	46	46	Brain_Putamen_basal_ganglia
ENSG00000132600.12	PRMT7	3.72948	0.0662102	0.000191873	0.173067	0.179832	1.24697e-10		27	28	28	Breast_Mammary_Tissue
ENSG00000132600.12	PRMT7	3.33876	0.0477076	0.000841539	0.306129	0.23088	1.1096e-06		41	41	41	Cells_EBV-transformed_lymphocytes
ENSG00000132600.12	PRMT7	4.07233	0.0661896	4.65456e-05	0.231356	0.351648	3.59773e-28		15	15	15	Cells_Transformed_fibroblasts
ENSG00000132600.12	PRMT7	3.43602	0.0399725	0.000590328	0.413338	0.524978	2.12567e-33		31	31	31	Colon_Sigmoid
ENSG00000132600.12	PRMT7	3.31277	0.0578446	0.000923754	0.20798	0.295098	7.22991e-18		30	30	30	Colon_Transverse
ENSG00000132600.12	PRMT7	3.24541	0.0372236	0.00117281	0.486764	0.585831	7.45716e-40		37	38	38	Esophagus_Gastroesophageal_Junction
ENSG00000132600.12	PRMT7	3.76079	0.0581677	0.000169375	0.239669	0.346984	1.97698e-31		28	28	28	Esophagus_Mucosa
ENSG00000132600.12	PRMT7	3.40844	0.0450409	0.000653352	0.359289	0.467635	5.08293e-44		23	23	23	Esophagus_Muscularis
ENSG00000132600.12	PRMT7	4.02405	0.0751466	5.7206e-05	0.185233	0.242546	3.60605e-16		25	25	25	Heart_Atrial_Appendage
ENSG00000132600.12	PRMT7	3.21492	0.0521125	0.00130479	0.227392	0.161637	2.34036e-10		50	50	50	Heart_Left_Ventricle
ENSG00000132600.12	PRMT7	4.16211	0.0519741	3.15315e-05	0.348128	0.313932	2.35446e-12		46	46	46	Liver
ENSG00000132600.12	PRMT7	4.34127	0.0858241	1.4166e-05	0.150242	0.203053	2.65572e-18		25	25	25	Lung
ENSG00000132600.12	PRMT7	3.55023	0.0924862	0.000384889	0.0804352	0.146627	2.54918e-16		20	20	20	Muscle_Skeletal
ENSG00000132600.12	PRMT7	3.485	0.0551283	0.000492137	0.231116	0.23372	1.09562e-19		45	45	45	Nerve_Tibial
ENSG00000132600.12	PRMT7	3.90971	0.0861619	9.24057e-05	0.132094	0.17344	5.34397e-09		23	23	23	Pancreas
ENSG00000132600.12	PRMT7	4.08743	0.0818779	4.36174e-05	0.134243	0.180692	2.00897e-07		27	27	27	Pituitary
ENSG00000132600.12	PRMT7	4.78871	0.0776309	1.67853e-06	0.211115	0.172974	6.44508e-06		49	49	49	Prostate
ENSG00000132600.12	PRMT7	3.49239	0.0565733	0.000478713	0.244529	0.279618	2.04464e-22		43	43	43	Skin_Not_Sun_Exposed_Suprapubic
ENSG00000132600.12	PRMT7	3.4013	0.090211	0.000670674	0.082185	0.140912	1.89647e-13		17	17	17	Skin_Sun_Exposed_Lower_leg
ENSG00000132600.12	PRMT7	2.17832	0.0386608	0.0293824	0.22161	0.230971	5.78437e-07		49	49	49	Small_Intestine_Terminal_Ileum
ENSG00000132600.12	PRMT7	3.93421	0.0543968	8.34716e-05	0.314325	0.307659	1.25533e-10		49	50	50	Spleen
ENSG00000132600.12	PRMT7	3.93404	0.07767	8.35313e-05	0.172783	0.230364	6.88187e-13		24	24	24	Stomach
ENSG00000132600.12	PRMT7	2.74323	0.114099	0.00608389	0.0315526	0.0566609	0.00124		21	21	21	Testis
ENSG00000132600.12	PRMT7	3.67033	0.0465809	0.000242238	0.361062	0.408536	4.06408e-43		42	43	43	Thyroid
ENSG00000132600.12	PRMT7	2.71102	0.0486528	0.00670761	0.158865	0.245106	1.07917e-06		35	37	37	Vagina
ENSG00000132600.12	PRMT7	4.08979	0.0836988	4.31767e-05	0.140492	0.160422	1.20701e-13		36	36	36	Whole_Blood
